# Biallelic non-productive enhancer-promoter interaction precedes imprinted expression of *Kcnk9* during mouse neural commitment

**DOI:** 10.1101/2023.09.26.559498

**Authors:** Cecilia Rengifo Rojas, Jil Cercy, Sophie Perillous, Céline Gonthier-Guéret, Bertille Montibus, Stéphanie Maupetit-Méhouas, Astrid Espinadel, Marylou Dupré, Charles C. Hong, Kenichiro Hata, Kazuhiko Nakabayashi, Antonius Plagge, Tristan Bouschet, Philippe Arnaud, Isabelle Vaillant, Franck Court

**Affiliations:** Genetics, Reproduction and Development Institute (iGReD), CNRS, INSERM, Clermont Auvergne University, Clermont-Ferrand, France; Department of Medical and Molecular Genetics, King’s College, London, UK; Department of Medicine, University of Maryland School of Medicine, Baltimore; Department of Maternal-Fetal Biology, National Research Institute for Child Health and Development, 2-10-1 Okura, Setagaya, Tokyo 157-8535, Japan; Department of Human Molecular Genetics, Gunma University Graduate School of Medicine 3-39-22 Showa, Maebashi, Gunma, 371-8511 JAPAN; Department of Biochemistry, Cell and Systems Biology, Institute of Systems, Molecular and Integrative Biology, University of Liverpool, Liverpool, UK; Institut de Génomique Fonctionnelle, CNRS, INSERM, Université de Montpellier, Montpellier, France

**Keywords:** Genomic imprinting, chromatin looping, brain-specific expression, remote transcriptional control, Birk-Barel

## Abstract

How constitutive allelic methylation at imprinting control regions (ICRs) interacts with other levels of regulation to drive timely parental allele-specific expression along large imprinted domains remains partially understood. To gain insight into the regulation of the *Peg13-Kcnk9* domain, an imprinted domain with important brain functions, during neural commitment, we performed an integrative analysis of the epigenetic, transcriptomic and cis-spatial organisation in an allele-specific manner in a mouse stem cell-based model of corticogenesis that recapitulates the control of imprinted gene expression during neurodevelopment. We evidence that despite an allelic higher-order chromatin structure associated with the paternally CTCF-bound *Peg13* ICR, the enhancer-*Kcnk9* promoter contacts can occur on both alleles, although they are only productive on the maternal allele. This observation challenges the canonical model in which CTCF binding isolates the enhancer and its target gene on either side, and suggests a more nuanced role for allelic CTCF binding at some ICRs.
