## Supplementary material for "Biallelic non-productive enhancer-promoter interaction precedes imprinted expression of *Kcnk9* during mouse neural commitment": Table S1

### Sheet: Primers
	Transcript analysis			ChIP analysis			Bisulfite analysis			4C analysis
Locus	Primers 5' → 3'	SNP B6/JF1	SNP mm39 position	Primers 5' → 3'	SNP B6/JF1	SNP mm39 position	Primers 5' → 3'	SNP B6/JF1	SNP mm39 position	Primers 5' → 3'	SNP B6/JF1	SNP mm39 position
Kcnk9	CTCTTCCCTCCTTTCCTGGTTT	G/A	chr15:72,383,806	TCGTGTGCGCTACATCTCCT	T/C	chr15:72,417,814				CCCCATCTCAAACCCTCTAGC	T/C	chr15:72,419,891
	GGTGCGAGCTTCAGAGAGGA			TGTCCAGTGGAAATTCGCCG						CCCCTTCCCCGCTACTTTTC
Peg13	CTCACAAGCAGCAGCTATCG	A/C	chr15:72,678,719	CTCTGTGCTAGCGTCTCCAG	A/G	chr15:72,681,468	ATAGGGTGATGGYGAGT	A/G	chr15:72,681,468	CCCAACGAAGCAACCTTAGA	A/G	chr15:72,681,242
	CTTTGGATTGCAGCAGGACT			AGGCACAGAAAAAGCCCAGA	G/A	chr15:72,681,476	ACCAACTTCRACTCTCCRAA	G/A	chr15:72,681,476	CCCCAGGATTAAGATAACAAAGAG
Trappc9	TCCATGCCACGCTTCTGAAT	G/A	chr15:72,897,886
	AAGGGCCAAGAATTGCCTCA
PE	CACAATTGCCACAGAGCATT		chr15:72,895,020	TGGTGAGGAAAGGAACTGACG	G/C	chr15:72,893,470				GGTGAGAGGGATACTTGGGAATT
		G/T			G/A	chr15:72,893,494					A/G	chr15:72,892,295
	TCCGCTTTGCAGATTAAAGG			GAAAGATGCACAGGCTGCGA	C/G	chr15:72,893,527				ATGGTTTCCTTGTAAGAGCTGTG
Chrac1	GTTGCATTCCCTCTTGCAGTG	C/T	chr15:72,965,737
	AGCGAACATCAAAGGTAGCAC	G/A	chr15:72,965,789
Ago2	AAACAGCACTGCGTGGTTTC	T/C	chr15:72,970,657
	TCCACCCATTTAACGTTTGCT	C/T	chr15:72,970,672
Gapdh	ACAGTCCATGCCATCACTGCC
	GCCTGCTTCACCACCTTCTTG
Gus	GATTCAGATATCCGAGGGAAAGG
	GCCAACGGAGCAGGTTGA
Tbp	GCGATTTGCTGCAGTCATCA
	CAGCTCCCCACCATGTTCTG
Rpl30pr				AGCACGCCCAAGACAACGTCA
				TGTGCGGTAGTTGGTTGCTA
IAP				TATGCCGAGGGTGGTTCTCTA
				TGCGGCAAAACTTTATTGCTT
Hoxa3				CATCCGCTCATACCAAGCTTCTGA
				GCAGGGAGGTAATTGCTGTGGTTT
Hoxa10				GGTGGTGATGAGGAAGTCCAT
				ACCCTGGGCTCTAGAGTCTCTTAT
Trim28				ACGGCGCTAGTGAGTACTGG
				ATACTCTCGCACAGGCGCAG
Grb10				TCAGGGTTGCCATGAGAACCAG
				TAAGCGAAGCAACACAGCCT
