## Supplementary material for "Biallelic non-productive enhancer-promoter interaction precedes imprinted expression of *Kcnk9* during mouse neural commitment": Table S2

### Sheet: Feuil1
	Provider	Clonality	Reference	Lots	application
Anti-Chicken IgY (IgG)	Sigma-Aldrich	Polyclonal	C2288	23M4839	ChIP-qPCR
anti-H3K9ac	Merck Millipore	Polyclonal	06 -942	#2511087; #31636	ChIP-qPCR
anti-H3K4me2	Abcam	Monoclonal	Ab32356	GR 253788-9	ChIP-qPCR
anti-H3K4me2	Merck Millipore	Polyclonal	07-030	#2309072	ChIP-seq
anti-H3K4me3	Diagenode	Polyclonal	030-050	#1; #3	ChIP-qPCR and ChIP-seq
anti-H3K27ac	Abcam	Polyclonal	Ab4729	GR251958-1	ChIP-qPCR
anti-H3K27me3	Merck Millipore	Polyclonal	07-449	#3018864; JBC1865906	ChIP-qPCR
anti-H3K27me3	Cell Signaling	Monoclonal	9733	#19	Cut&Run
anti-H3K9me3	Merck Millipore	Polyclonal	07-442	#3143890; #2724355	ChIP-qPCR
anti-ZFP57	Abcam	Polyclonal	ab45341	GR3307123-1	Cut&Run
anti-CTCF	Cel signaling	Monoclonal	3418	#5	Cut&Run
